# Spatial determinants of tumor cell dedifferentiation and plasticity in primary cutaneous melanoma

**DOI:** 10.1101/2025.06.21.660851

**Authors:** Tuulia Vallius, Yingxiao Shi, Edward Novikov, Shishir M Pant, Roxanne Pelletier, Yu-An Chen, Juliann B. Tefft, Ajit Nirmal Johnson, Zoltan Maliga, Guihong Wan, Mia DeSimone, George Murphy, Sandro Santagata, Yevgeniy R Semenov, David Liu, Christine G Lian, Peter K Sorger

## Abstract

Localized cutaneous melanoma can be cured by excision but success critically depends on early detection and risk assessment of primary lesions. However, their initiation, progression, and immunology remain poorly understood, partly due to high intra- and inter-tumor heterogeneity. We studied this heterogeneity using spatial profiling in over 300 histological domains, each representing a single progression stage, and found that 200-600 cell neighborhoods from a single melanoma can be as different in RNA and protein expression as neighborhoods from different tumors. These differences are not stochastic, however, and disease progression can be mapped at the neighborhood level onto a cell state landscape defined by the activity of the melanocyte master regulator MITF and genes associated with a dedifferentiated neural crest phenotype. Position in this landscape is influenced by proximity to immune cells, perivascular environments, and other tissue features, but no single association is absolute, giving rise to complex spatial patterns.
