## Supplementary Table 3 for "Spatial determinants of tumor cell dedifferentiation and plasticity in primary cutaneous melanoma"

### Sheet: Sheet1
Protein name	HGNC Gene Symbol	Gene ID	Full name	Function
MART1	MLANA		Melanoma antigen recognized by T cells 1	Melanosome production and maturation
CD207	CD207		Langerin	Cell surface receptor on Langerhans cells. Member of C-type lectin receptor family, constitutes a major pathogen binding receptor. Regulation of immate and adaptive immune responses.
SOX10	SOX10		SRY-box transcription factor 10	Neural-crest lineage marker, defines melanocytes and melanomas.
Granzyme B	GZMB		Granzyme B	Defines cytotoxic lymphocytes
CD163	CD163		Cluster of Differentiation 163	Scavenger receptor on the cell surface of macrophages and cells of myeloid lineage. Functions for instance as a receptor for haemoglobing clearance, pathogen receptor and as an immunomodulator
CD1c	CD1C		Cluster of Differentiation 1c	Cell surface receptor in dendritic cells and B cells. Presentation of lipid and glycolipid antigens to T cells.
CK14	KRT14		Cytokeratin 14	In normal skin, marker of basal proliferating epithelial cells (keratinocytes).
CD3E	CD3E		CD3 Epsilon Subunit Of T-Cell Receptor Complex	T cell receptor, lineage marker for lymphocytes (CD3+ T cells)
CD11c	ITGAX		Integrin, Alpha X (Complement Component 3 Receptor 4 Subunit)	Myeloid marker present on monocytes, dendritic cells and some macrophages
CD8a	CD8A		T-Cell Surface Glycoprotein CD8 Alpha Chain	Specifies CD8+ T lymphocytes
aSMA	ACTA2		Alpha-actin-2	Lineage: Perivascular cells, myofibroblasts, smooth muscle cells
CD20	MS4A1		Membrane Spanning 4-Domains A1	Marker of mature B lymphocytes
CD68	CD68		Macrosialin	Member of the LAMP family of glycoproteins, transmembrane glycoprotein. Myeloid-lineage specific. Potentially a role in peptide transport/antigen processing.
PD-L1	CD274		Programmed Cell Death 1 Ligand 1	Inhibitory immune checkpoint receptor expressed on tumor and myeloid cells that binds PDCD1 to suppress lymphocytes function
MITF	MITF		Melanocyte Inducing Transcription Factor	Transcription factor that drive melanocyte transcription program. Master regulator of melanocytic lineage.
FOXP3	FOXP3		Forkhead Box P3	Specifies regulatory T lymphocytes with CD4.
PD-1	PDCD1		Programmed Cell Death 1	Inhibitory immune checkpoint receptor expressed on membranes of activated T lymphocytes and NK cells. Defines both activated and exhausted states.
pan-CK	multiple genes: KRT		pan-cytokeratin	Labels cytoplasm of epithelial cells, keratinocytes, in skin epidermis, hair follices and secretory ducts.
CD16	FCGR3A		Fc Gamma Receptor IIIa	FC-gamma receptor in NK cells and monocytes. Role in antibode-dependent cytotoxicity.
CD206	MRC1		Mannose Receptor C-Type 1	Surface marker expressed on dermal macrophages
CD31	PECAM1		Platelet And Endothelial Cell Adhesion Molecule 1	Labels arteriala, venous and and some lymphatic endothelial cells
Vimentin	VIM		Epididymis Secretory Sperm Binding Protein	Lineage: Mesenchymal
S100A1	S100A1		S100 Calcium Binding Protein A1	Calcium binding protein. Melanoma progression marker.
LAG3	LAG3		Lymphocyte Activating 3	Inhibitory immune checkpoint receptor in T lymphocytes and NK cells. Defines exhausted T lymphocytes
CD56	NCAM		Neural Cell Adhesion Molecule 1	member of the immunoglobulin superfamily. Found in NK cells and other lymphocyic cells, as well as in dendritic cells.
pS6 (Ser235/236)	RPS6		Ribosomal Protein S6, phosphorylation sites Ser235/236	Regulated by multiple signaling pathways, including PI3K/AKT and RAS/RAF/MEK/ERK pathways. Involved in protein synthesis.
HLA-A	HLAA		Major Histocompatibility Complex, Class I, A	Antigen presentation by all somatic cells.
HLA-B	HLAB		Major Histocompatibility Complex, Class I, B	Antigen presentation by all somatic cells.
SOX9	SOX9		SRY-Box Transcription Factor 9	Transcription factor associated with mesenchymal and transitionary phenotypes
HLA-DPB1	HLA-DPB1		Major Histocompatibility Complex, Class II, DP Beta 1	Antigen presentation by professional antigen presenting cells including dendritic cells, macrophages and B lymphocytes.
PCNA	PCNA		Proliferating Cell Nuclear Antigen	Protein expressed in proliferating cells. It is required in S phase as part of DNA replication machinery
CD14	CD14		Monocyte Differentiation Antigen CD14	Toll-like receptor on monocytes, involved in microbe-associated molecular pattern (PAMP) recognition.
CD66b	CEACAM8		CEA Cell Adhesion Molecule 8	Activation marker in human granulocytes
CD45	PTPRC		Protein Tyrosine Phosphatase Receptor Type C	Phosphatase expressed in immune cells; in T cells, itregulates T cell function through controlling Lck, which is needed for TCR signaling.
phospho-Histone 3				Phosphorylation of Histone H3 occurs in mitosis and meiosis.
Lamin-B2	LAMB2		Laminin Subunit Beta 2	Defines nuclear lamina, the inner boundary of the nucleus
Nestin	NES		Nestin	Intermediate filament protein, expressed during embryonic development
H3K27me3			Methylation of lysine residue 27 on Histone H3	Epigenetic modification associated with gene repression
PRAME	PRAME		Preferentially Expressed Antigen In Melanoma	Protein expressed in a subset of melanomas, but not melanocytes
TIGIT	TIGIT		T Cell Immunoreceptor With Ig And ITIM Domains	Immune checkpoint, activation of inhibitory receptors in T cells, NK cells and regulatory T cells.
TIM3	HAVCR2		Hepatitis A Virus Cellular Receptor 2; T cell immunoglobulin and mucin domain-containing protein 3	Immune checkpoint, part of the module containing multiple co-inhibitory receptors. In T cells, indicates dysfunctional or exhausted T cells.
CD57	B3GAT1		Beta-1,3-Glucuronyltransferase 1	Marks mature cytotoxic NK cells, but also late-differentiated effector CD8+ and CD4+ T cells
Ki-67	MKI67		Marker Of Proliferation Ki-67	Marker expressed by proliferating cells.
CD4	CD4		T-Cell Surface Glycoprotein CD4	Specifies CD4+ T lymphocytes. Also expressed on some macrophages
IRF1	IRF1		Interferon Regulatory Factor 1	Protein induced by persistent interferon stimulation
Lamin-A/C	multiple genes		Laminin Subunits A and C	Defines nuclear lamina, the inner boundary of the nucleus
Lamin-B1	LAMB1		Laminin Subunit Beta 1	Defines nuclear lamina, the inner boundary of the nucleus
PMEL / HMB45 / PMEL17	PMEL		Premelanosome Protein	Melanosome production and maturation
S100B	S100B		S100 Calcium Binding Protein B	Calcium binding protein. Melanoma progression marker. Also expressed by Langerhans cells, skin-resident dendritic cells.
p21	CDKN1A		Cyclin Dependent Kinase Inhibitor 1A	Cyclin dependent kinase inhibitor; involved in cell cycle regulation. Can promote cell cycle arrest.
E-cadherin	CDH1		Epithelial Cadherin 1	Epidermal cell adhesion marker expressed in skin keratinocytes and normal melanocytes
Stat1 (pY701)				Phosphorylated (Tyr701) in response to interferon stimulation of cells.
MCM2	MCM2		Minichromosome Maintenance Complex Component 2	Regulator of DNA replication; key component of the pre-replication complex
Stat3 (pY705)			Signal Transducer and Activator of Transcription-3	Regulates genes for cell growth and differentiation, inflammation, neoplasia
B2M	B2M		Beta-2-Microglobulin	Component of MHC class I complex
MX1	MX1		MX Dynamin Like GTPase 1	Protein immediately induced by interferon stimulation. Forms intracellular aggregates.
NGFR	NGFR		Nerve Growth Factor Receptor	Neuronal lineage marker that indicates dedifferentiation of melanoma to a neural crest lineage.
BCL2	BCL2		BCL2 Apoptosis Regulator	Anti-apoptotic regulator
MCL1	MCL1		Myeloid Cell Leukemia 1	Apoptosis Regulator, BCL2 Family Member

### Sheet: Not in this paper
BCL2A1	BCL2A1	BCL2 related protein A1	antiapoptotic pro-survivalmember of the BCL2 gene family
BRI3	BRI3	brain protein I3	involved in S100B module
CCNA2	CCNA2	cyclin a2	S phase of cell cycle
CD163	CD163	Cluster of differentiation 163	Lineage: Classical macrophage marker
CD1A	CD1A	na	Highly expressed in Langerhans cells.
CD63	CD63	CD63 molecule, previously named melanoma 1 antigen	marker of immune cell activation
CDK2	CDK2	cyclin dependent kinase 2	involved in MITF-dependent proliferation
CMA1	CMA1	chymase 1	Mast cell activation marker
CSPG4	CSPG4	chondroitin sulfate proteoglycan 4	Extracellular matrix protein associated melanoma progression. Useful to subtype melanomas.
CTLA4	CTLA4	cytotoxic T-lymphocyte associated protein 4	costimulatory molecule expressed on activated T cells
CTSL	CTSL	cathepsin L	implicated in metastasis or invasion
CXCL10	CXCL10	C-X-C motif chemokine ligand 10	regulates immune cell migration, differentiation, and activation
CXCL11	CXCL11	C-X-C motif chemokine ligand 11	regulates immune cell migration, differentiation, and activation
CXCL12	CXCL12	C-X-C motif chemokine ligand 12	CXCR4 ligand
CXCR4	CXCR4	C-X-C motif chemokine receptor 4	MIF and CXCL12 receptor. Predicts poor prognosis in melanoma.
DDX58	DDX58	DExD/H-box helicase 58	RNA sensing protein implicated in suppression of cancer migration
DMKN	DMKN	Dermokine	implicated in an epithelial to mesenchymal transition
ETV4	ETV4	ETS variant transcription factor 5	ETS transcription factor, expressed in multiple cancers
HHLA2	HHLA2	HERV-H LTR-associating 2	Immune checkpoint: inhibitory B7 protien on immune suppressive cells.
HLA-DPB1	HLA-DPB1	major histocompatibility complex, class II, DP beta 1	antigen expressing cells
IDO1	IDO1	indoleamine 2,3-dioxygenase 1	metabolic enzyme that inhibits cytotoxic T lymphocyte activity and promotes recruitment of myeloid-derived suppressor cells
IFI16	IFI16	interferon gamma inducible protein 16	interferon stimulated gene
IGF-1R	IGF1R	insulin like growth factor 1 receptor	insulin like growth factor receptor
IGFBP2	IGFBP2	insulin like growth factor binding protein 2	insulin-like growth factor binding protein
KRAS	KRAS	KRAS proto-oncogene, GTPase	proto-oncogene
MCM2	MCM2	minichromosome maintenance complex component 2	DNA replication marker; proliferation
MIF	MIF	macrophage migration inhibitory factor	Inflammatory cytokine overexpressed in some cancers
MLANA	MLANA	melan-A	Lineage: melanocytes and melanoma.
MMP2	MMP2	matrix metallopeptidase 2	implicated in an epithelial to mesenchymal transition
MT-ND2	MT-ND2	mitochondrially encoded NADH:ubiquinone oxidoreductase core subunit 2	involved in S100B module
MYC	MYC	MYC proto-oncogene, bHLH transcription factor	downstream target of KRAS
NRP2	NRP2	neuropilin 2	implicated in metastasis or invasion
p21	CDKN1A	p21/Cip1/Waf1	p21 family of CDK inhibitors
p27	CDKN1B	p27/Kip1	p21 family of CDK inhibitors
p57	CDKN1C	na	p21 family of CDK inhibitors
PARP	PARP1	poly(ADP-ribose) polymerase 1	Nuclear protein associated DNA repair. Proteolytic cleavage associated with apoptosis.
PTEN	PTEN	phosphatase and tensin homolog	Tumor suppressor. Mutation associated with melanoma progression.
RB	RB1	RB transcriptional corepressor 1	S phase of cell cycle; proliferation marker
S100A4	S100A4	S100 calcium binding protein A4	implicated in an epithelial to mesenchymal transition
SCD	SCD	stearoyl-CoA desaturase	involved in MITF-dependent proliferation
SERPINE2	SERPINE2	serpin family E member 2	implicated in metastasis or invasion
SNAIL	SNAI1	snail family transcriptional repressor 1	transcriptional repressor
TBC1D7	TBC1D7	TBC1 domain family member 7	implicated in metastasis or invasion in diverse cancers
TIGIT	TIGIT	T cell immunoreceptor with Ig and ITIM domains	T cell exhaustion marker
TP53	TP53	tumor protein p53	Tumor suppressor. Mutation associated with melanoma progression.
TSPAN10	TSPAN10	tetraspanin 10	involved in S100B module
TYR	TYR	Tyrosinase	Lineage: melanocytes and melanoma. Involved in S100B module
