## Supplementary Table 4 for "Spatial determinants of tumor cell dedifferentiation and plasticity in primary cutaneous melanoma"

### Sheet: Sheet1
Supplementary Table X. Tumor cell state assignment based on the CyCIF protein marker staining.
marker	melanocytic	transitionary	undifferentiated	neural crest -like
SOX10	pos	pos	pos	pos
MART1	pos/neg	pos/neg	neg	neg
MITF	pos/neg	pos/neg	neg	neg
PMEL	pos/neg	pos/neg	neg	neg
SOX9	neg	pos	pos	neg
NGFR	neg	neg	neg	pos
